# Ocean currents drive the worldwide colonization of the most widespread marine plant, eelgrass (*Zostera marina*)

**DOI:** 10.1101/2022.12.10.519859

**Authors:** Lei Yu, Marina Khachaturyan, Michael Matschiner, Adam Healey, Diane Bauer, Brenda Cameron, Mathieu Cusson, J. Emmet Duffy, F. Joel Fodrie, Diana Gill, Jane Grimwood, Masakazu Hori, Kevin Hovel, A. Randall Hughes, Marlene Jahnke, Jerry Jenkins, Keykhosrow Keymanesh, Claudia Kruschel, Sujan Mamidi, Per-Olav Moksnes, Masahiro Nakaoka, Christa Pennacchio, Katrin Reiss, Francesca Rossi, Jennifer L. Ruesink, Stewart Schultz, Sandra Talbot, Richard Unsworth, Tal Dagan, Jeremy Schmutz, John J. Stachowicz, Yves Van de Peer, Jeanine L. Olsen, Thorsten B. H. Reusch

## Abstract

Currents are unique drivers of oceanic phylogeography and so determine the distribution of marine coastal species, along with past glaciations and sea level changes. Here, we reconstruct the worldwide colonization history of eelgrass (*Zostera marina* L.), the most widely distributed marine flowering plant or seagrass from its origin in the Northwest Pacific, based on nuclear and chloroplast genomes. We identified two divergent Pacific clades with evidence for admixture along the East Pacific coast. Multiple west to east (trans-Pacific) colonization events support the key role of the North Pacific Current. Time-calibrated nuclear and chloroplast phylogenies yielded concordant estimates of the arrival of *Z. marina* in the Atlantic through the Canadian Arctic, suggesting that eelgrass-based ecosystems, hotspots of biodiversity and carbon sequestration, have only been present since ∼208 Kya (thousand years ago). Mediterranean populations were founded ∼53 Kya while extant distributions along western and eastern Atlantic shores coincide with the end of the Last Glacial Maximum (∼20 Kya). The recent colonization and 5-to 7-fold lower genomic diversity of Atlantic compared to the Pacific populations raises concern and opportunity about how Atlantic eelgrass might respond to rapidly warming coastal oceans.

---

Seagrasses are the only flowering plants that returned to the sea ∼67 mya (million years ago), comprising at least three independent lineages that descended from freshwater ancestors ∼114 mya^1^. Seagrasses are foundation species of entire ecosystems thriving in all shallow coastal areas of the global ocean except Antarctica^2^. By far the most geographically widespread species is eelgrass (*Zostera marina*), occurring in Pacific and Atlantic areas of the northern hemisphere from warm temperate to Arctic environments^3^, spanning 40° of latitude and a range of ∼18°C in average annual temperatures (Fig. 1a). Eelgrass is a unique foundation species in that no other current seagrass can fill its ecological niche in the cold temperate to Arctic northern hemisphere^3^ (Supplementary Note 1).

**Fig. 1.**

Distribution and sampling sites for *Zostera marina* and their widely varying genetic diversity. **a**, Population abbreviations: San Diego, California (SD); Bodega Bay, California (BB); Washington state (WAS); Alaska-Izembek (ALI); Alaska-Safety Lagoon (ASL); Japan-North (JN); Japan-South (JS); North Carolina (NC); Massachusetts (MA); Quebec (QU); Northern Norway (NN); Sweden (SW); Wales North (WN); Portugal (PO); Mediterranean France (FR); Croatia (CZ). Green areas indicate presence of *Z. marina*. The orange line along the Siberian coastline represents the absence of *Z. marina* based on cursory surveys of Alismatales including *Z. marina* by Russian colleagues. The latter areas are characterized by gravel coasts, river outflows and turbid waters. Question marks indicate areas that have not been explored. Detailed location metadata can be found in Supplementary Table 1. **b**, Genetic diversity: box-plots (25/75% percentile, median) of nucleotide diversity (π), calculated for each of the six chromosomes based on the 44,865 SNP set (Supplementary Fig. 1). Each data point indicates one chromosome. **c**, Box-plots of individual genome wide heterozygosity *H*_obs_ based on the 144,773 SNP set (Supplementary Fig. 1), as (number of heterozygous sites) / (total number of sites with genotype calls). Each data point corresponds to a population sample (10-12 individuals). See statistical tests for differences in mean π or *H*_obs_ in Supplementary Table 4.

Given its very wide natural distribution range that exceeds most terrestrial plant species, our goal was to reconstruct the major colonization pathways of eelgrass starting from its putative origin of *Z. marina* in the West Pacific along the Japanese Archipelago^4,5^. Currents are unique to phylogeographic processes in the ocean and we hypothesized that major current systems such as North Pacific and California Currents in the Pacific, and the Gulf Stream and North Atlantic Drift in the Atlantic drove its worldwide colonization.

To put data into perspective with rates of colonization in terrestrial plant species, one major goal was to provide time estimates of major colonization events. We asked specifically how evolutionary contingency—specifically large-scale dispersal events—may have affected the timing of arrival of eelgrass on East Pacific and North Atlantic coastlines^6^. To do so, we took advantage of recent extensions of the multispecies coalescent (MSC) as applied at the population level^7,8^, making it possible to construct a time-calibrated phylogenetic tree from SNP (single nucleotide polymorphism) data^9^. Our data set comprised 190 individuals from 16 worldwide locations that were subjected to comprehensive whole-genome resequencing (nuclear and chloroplast).

Superimposed onto the general eastward colonization are Pleistocene cycles of glacial and interglacial periods that resulted in frequent latitudinal expansions and contractions of available habitat for both terrestrial and marine biota^10^. Such local extinctions and subsequent recolonizations from refugial populations are expected to leave their genomic footprint in extant marine populations^11-13^ and may restrict their potential to rapidly adapt to current environmental change^14,15^. Hence, we were also interested in how glaciations—in particular the Last Glacial Maximum (LGM; 20,000 yrs ago (Kya)^16^)—have affected population-wide genomic diversity of *Z. marina*, and which glacial refugia permitted eelgrass to survive this period.
