## Supplementary material for "Ocean currents drive the worldwide colonization of the most widespread marine plant, eelgrass (*Zostera marina*)": Sequence coverage

### Sheet: SupplementaryData01
Sample	Number of bases (Raw fastq)	Coverage (Raw fastq)	Number of bases (Clean fastq)	Coverage (Clean fastq)
ALI01	11689347900	44.88	11248757066	43.18
ALI02	12376663962	47.51	11742144678	45.08
ALI03	12053142838	46.27	11588204874	44.48
ALI04	11049016998	42.42	10382559898	39.86
ALI05	11359516486	43.61	10778243302	41.38
ALI06	12805404906	49.15	12245288894	47.01
ALI07	10476957122	40.22	10086086236	38.72
ALI09	12407153278	47.63	11562301380	44.39
ALI10	12029793406	46.18	11466906366	44.03
ALI11	11383665312	43.7	10897270364	41.83
ALI12	12649597368	48.56	12094574288	46.43
ALI16	12304230772	47.23	11813361792	45.35
ASL01	11955314770	45.9	11317669728	43.45
ASL02	12067744840	46.33	11454305930	43.97
ASL03	17569879820	67.45	16964607704	65.13
ASL04	16106820888	61.83	12668014794	48.63
ASL05	16598822678	63.72	15296030502	58.72
ASL06	10936610484	41.99	10505913200	40.33
ASL07	13849006676	53.16	12936618536	49.66
ASL08	12927695578	49.63	11854473120	45.51
ASL09	7237391042	27.78	6746383742	25.9
ASL10	6343489162	24.35	5945697760	22.82
ASL11	16133071332	61.93	15522210884	59.59
ASL12	12003523936	46.08	11575686712	44.43
BB01	7476630610	28.7	6809351806	26.14
BB02	14175772186	54.42	13830370766	53.09
BB03	12599241284	48.37	11983736054	46.0
BB04	11873055708	45.58	11148379834	42.79
BB05	15334443506	58.87	14475309418	55.57
BB06	12774206192	49.04	11981683206	46.0
BB07	12640184330	48.52	12046316114	46.24
BB08	11599315056	44.52	10878679924	41.76
BB09	13035819430	50.04	12229673588	46.95
BB10	13292587682	51.03	12411330520	47.65
BB11	13288093016	51.02	12477482800	47.9
BB12	11571319958	44.42	10639677476	40.84
JN01	11960732046	45.92	11541989736	44.3
JN02	14443109230	55.45	13817410644	53.05
JN03	16379264450	62.88	15331542898	58.86
JN04	13677240854	52.5	12383946898	47.54
JN05	10602408828	40.7	10167919524	39.03
JN06	12215070104	46.9	11759981604	45.14
JN07	16107694272	61.84	15910962902	61.08
JN08	11824706414	45.4	11394271406	43.74
JN09	10949556318	42.03	10501734364	40.31
JN10	12323043258	47.31	11781921710	45.23
JN11	11347113950	43.56	10695286758	41.06
JN12	9902835190	38.01	8999354952	34.55
JS01	9115651050	34.99	8541668138	32.79
JS02	9788727510	37.57	9294997038	35.68
JS03	10132806680	38.9	9741517214	37.4
JS04	9903528280	38.01	9335611228	35.84
JS05	12193160608	46.81	11558077206	44.37
JS06	10831112220	41.58	10090921758	38.73
JS07	13207105676	50.7	12274519616	47.12
JS08	11091155058	42.58	10299380522	39.53
JS09	12338724910	47.37	11816208120	45.36
JS10	10503969512	40.32	9992228282	38.36
JS11	10619948686	40.77	10186654394	39.11
JS12	11586958726	44.48	10982957272	42.16
MA01	6046660006	23.21	5544151672	21.28
MA02	6460523826	24.8	5923832850	22.74
MA03	7388921958	28.37	6692542900	25.69
MA04	6899697058	26.49	6321606412	24.27
MA05	12647389748	48.55	11932672324	45.81
MA06	7440037270	28.56	6782267034	26.04
MA07	13162573058	50.53	12627830872	48.47
MA08	7648182616	29.36	6988320586	26.83
MA09	12741853234	48.91	12112351830	46.5
MA10	6941489630	26.65	6354844284	24.4
MA11	12929397046	49.63	12325960564	47.31
MA12	11947703162	45.87	11229284540	43.11
NC03	11943756928	45.85	11070226864	42.5
NC04	6511241706	25.0	5967539164	22.91
NC05	11905663252	45.7	11232843036	43.13
NC06	12864806796	49.39	11971583126	45.96
NC07	11661535512	44.76	10241378776	39.31
NC08	6079544786	23.34	5471137078	21.0
NC09	12577706570	48.29	11438543458	43.91
NC11	6305300960	24.21	5675497378	21.79
NC12	11917618526	45.75	11086876808	42.56
NC13	6682212664	25.65	6004206268	23.05
NC14	11908785932	45.72	11089669952	42.57
NC15	14692771724	56.4	13647356028	52.39
QU01	13573208800	52.11	13055544996	50.11
QU02	11320278532	43.46	10661736028	40.93
QU03	9420789132	36.16	8986175100	34.49
QU05	11236756506	43.14	10754050836	41.29
QU06	14626288840	56.15	13999692436	53.75
QU07	8722329572	33.48	7733844056	29.69
QU08	7593190530	29.15	6832298932	26.23
QU09	14347287650	55.08	13272880538	50.95
QU10	16767344718	64.37	16018800742	61.5
QU11	9947742590	38.18	9540020832	36.62
QU12	11647983564	44.72	11019422858	42.3
SD01	12299429274	47.22	11786551154	45.25
SD02	11915777232	45.74	11042190936	42.39
SD03	12910488826	49.56	12415531562	47.66
SD04	11173761722	42.89	10431971142	40.05
SD05	11644450768	44.7	10996871636	42.21
SD06	16759763008	64.34	16255346962	62.4
SD07	11970456446	45.96	11360420892	43.61
SD08	13675337952	52.5	12766163832	49.01
SD09	14199934904	54.51	13514862716	51.88
SD10	11956484718	45.9	11225132808	43.09
SD11	13179383888	50.59	12632671292	48.5
SD12	12158916828	46.68	11660589238	44.76
WAS01	13604674784	52.22	13054621916	50.12
WAS02	15273494470	58.63	14766284706	56.69
WAS03	7473724766	28.69	7021998980	26.96
WAS04	12697033112	48.74	11997506704	46.06
WAS05	6800059406	26.1	6260169372	24.03
WAS06	13876850472	53.27	12474529076	47.89
WAS07	6733428542	25.85	6192831414	23.77
WAS08	11916574210	45.75	11018578114	42.3
WAS09	6744765622	25.89	6298279098	24.18
WAS10	13328501220	51.16	12735083620	48.89
WAS11	6385394682	24.51	5860596420	22.5
WAS12	11240783374	43.15	10679788016	40.99
NN01	24097717332	92.51	22297257890	85.6
NN02	21912732232	84.12	20145933722	77.34
NN03	22066186888	84.71	20357318324	78.15
NN04	17674407154	67.85	16746197926	64.29
NN05	21148447544	81.19	19517267732	74.92
NN06	25074589786	96.26	23150642566	88.87
NN07	24548314318	94.24	22704761048	87.16
NN08	19313429406	74.14	17794803974	68.31
NN09	24161575534	92.75	22839935848	87.68
NN10	22423140922	86.08	19141613712	73.48
NN11	25986997018	99.76	24757728230	95.04
NN12	25050342206	96.17	23179239548	88.98
SW01	19571135670	75.13	18286339328	70.2
SW02	22075855720	84.75	19613333696	75.29
SW03	26233129736	100.71	24588765978	94.39
SW04	21654764436	83.13	18686835944	71.74
SW05	19876768126	76.3	17219326538	66.1
SW06	23456632034	90.05	18653382142	71.61
SW07	14376411926	55.19	12243769388	47.0
SW08	16485714618	63.29	16295859982	62.56
SW09	19767491238	75.89	16999633350	65.26
SW10	16154545042	62.02	15742400908	60.43
SW11	14995696448	57.57	13705884854	52.62
SW12	11419340874	43.84	11311916840	43.43
WN01	24275605600	93.19	22210133048	85.26
WN02	23120740688	88.76	20670910292	79.35
WN03	24551098456	94.25	21977523240	84.37
WN04	22169495048	85.11	17544254410	67.35
WN05	20224270768	77.64	16697823566	64.1
WN06	20573124558	78.98	17042714312	65.43
WN07	23761785518	91.22	21918799328	84.14
WN08	23160272488	88.91	21511114002	82.58
WN09	18445347318	70.81	18164196610	69.73
WN10	25973660094	99.71	25868428162	99.31
WN11	24746832810	95.0	22923039634	88.0
WN12	19479867948	74.78	16195961428	62.17
PO02	13686660234	52.54	13561536942	52.06
PO03	27829697734	106.84	25490344284	97.85
PO04	21426892148	82.26	18964563438	72.8
PO05	25289364938	97.08	23178055186	88.98
PO06	27643351352	106.12	24744473970	94.99
PO07	22902149162	87.92	20908910786	80.27
PO08	20942742358	80.4	19451180918	74.67
PO09	20130687612	77.28	18268248814	70.13
PO10	17224013716	66.12	15956318600	61.25
PO11	19753483874	75.83	17739092482	68.1
PO12	22092591956	84.81	19957079694	76.61
FR01	21227550102	81.49	19009981552	72.98
FR02	14052683026	53.95	13925532766	53.46
FR03	21177530144	81.3	18924444412	72.65
FR04	19853855990	76.22	18404819800	70.65
FR05	17937896416	68.86	15869128966	60.92
FR06	20532257314	78.82	18032265588	69.22
FR07	19522375656	74.94	17301084022	66.42
FR08	14116747192	54.19	12241129518	46.99
FR09	21065900978	80.87	19246894518	73.89
FR10	23174248444	88.96	20556640170	78.91
FR11	16324316758	62.67	14897565496	57.19
FR12	15645887046	60.06	14296395922	54.88
CZ01	20968427458	80.5	19193843338	73.68
CZ02	25798333390	99.04	23312849414	89.5
CZ03	23527730988	90.32	21301739228	81.77
CZ04	23028031520	88.4	21164476434	81.25
CZ05	21933623384	84.2	19074067356	73.22
CZ06	22415255400	86.05	18673702986	71.69
CZ07	23569681506	90.48	20898692108	80.23
CZ08	22505201268	86.39	20085113600	77.1
CZ09	18607000670	71.43	16617021832	63.79
CZ10	27158833122	104.26	24035602088	92.27
CZ11	22345059728	85.78	19665255856	75.49
CZ12	25285854188	97.07	21629000090	83.03
