## Supplementary material for "Ocean currents drive the worldwide colonization of the most widespread marine plant, eelgrass (*Zostera marina*)": Sample mapping rate

### Sheet: SupplementaryData02
Sample	Mapped(%)	Properly_paired(%)
ALI01	34.78	31.91
ALI02	33.04	30.28
ALI03	21.55	19.77
ALI04	22.89	21.01
ALI05	47.87	44.07
ALI06	36.83	33.88
ALI07	55.08	50.54
ALI09	88.00	81.48
ALI10	34.50	31.60
ALI11	64.02	58.94
ALI12	57.19	52.93
ALI16	16.86	15.40
ASL01	99.45	93.04
ASL02	95.04	88.91
ASL03	83.56	77.64
ASL04	87.78	81.53
ASL05	78.60	73.14
ASL06	90.85	84.35
ASL07	90.98	84.64
ASL08	73.55	67.78
ASL09	94.12	86.97
ASL10	94.01	87.33
ASL11	95.96	89.77
ASL12	80.89	75.04
BB01	99.51	91.84
BB02	98.95	91.63
BB03	96.05	88.50
BB04	99.17	92.10
BB05	98.98	91.18
BB06	98.50	91.37
BB07	98.39	90.71
BB08	99.15	91.32
BB09	99.05	92.07
BB10	99.15	91.86
BB11	99.47	91.65
BB12	99.11	91.79
JN01	99.58	92.18
JN02	99.18	91.63
JN03	98.66	91.74
JN04	99.49	91.60
JN05	98.62	91.13
JN06	99.72	92.27
JN07	99.58	93.11
JN08	98.73	91.25
JN09	99.21	92.02
JN10	99.20	91.79
JN11	98.75	92.04
JN12	98.81	91.42
JS01	99.00	90.59
JS02	98.42	89.43
JS03	99.35	89.62
JS04	97.98	88.33
JS05	98.34	89.66
JS06	98.72	89.53
JS07	98.45	89.19
JS08	99.02	89.95
JS09	98.84	90.00
JS10	99.22	89.69
JS11	98.50	89.00
JS12	98.48	89.21
MA01	99.90	97.13
MA02	99.24	96.75
MA03	99.28	96.83
MA04	99.91	97.69
MA05	98.61	96.24
MA06	99.87	97.12
MA07	99.27	96.83
MA08	99.83	97.22
MA09	98.88	96.37
MA10	99.51	96.83
MA11	99.73	97.33
MA12	99.43	96.64
NC03	98.10	95.50
NC04	97.96	94.50
NC05	99.37	96.44
NC06	97.52	94.65
NC07	98.42	95.48
NC08	97.72	94.92
NC09	97.45	94.75
NC11	98.02	95.27
NC12	97.00	94.27
NC13	99.62	96.76
NC14	98.04	95.42
NC15	98.35	95.47
QU01	99.49	97.24
QU02	67.98	66.28
QU03	48.87	47.43
QU05	56.42	54.84
QU06	99.31	97.00
QU07	83.74	81.79
QU08	87.20	84.97
QU09	47.80	46.46
QU10	99.32	96.88
QU11	66.92	65.05
QU12	66.07	64.34
SD01	83.97	76.03
SD02	96.36	87.89
SD03	99.04	90.30
SD04	97.30	88.61
SD05	93.91	85.45
SD06	96.45	89.02
SD07	97.94	89.13
SD08	48.71	44.10
SD09	98.11	89.87
SD10	96.34	87.92
SD11	95.94	87.92
SD12	97.88	89.62
WAS01	88.91	82.10
WAS02	98.95	91.28
WAS03	98.51	91.14
WAS04	98.80	91.25
WAS05	97.66	90.16
WAS06	98.40	91.61
WAS07	94.41	87.13
WAS08	97.86	90.18
WAS09	99.16	91.44
WAS10	99.17	91.64
WAS11	97.03	89.06
WAS12	97.71	89.95
NN01	99.93	98.69
NN02	99.44	98.32
NN03	99.95	98.81
NN04	99.50	98.10
NN05	99.91	98.61
NN06	99.68	98.35
NN07	99.96	98.60
NN08	99.42	98.00
NN09	99.92	98.39
NN10	98.01	96.64
NN11	99.77	98.34
NN12	99.64	98.22
SW01	99.74	98.30
SW02	98.41	97.00
SW03	99.17	97.77
SW04	99.89	98.41
SW05	97.26	96.02
SW06	99.63	98.34
SW07	96.78	95.52
SW08	97.58	96.30
SW09	97.97	96.61
SW10	98.26	96.57
SW11	99.58	98.00
SW12	98.92	97.15
WN01	91.13	89.77
WN02	91.88	90.56
WN03	91.78	90.48
WN04	93.58	92.27
WN05	97.58	96.22
WN06	91.35	89.98
WN07	89.44	88.02
WN08	88.53	87.18
WN09	89.19	87.47
WN10	95.41	93.77
WN11	89.52	88.11
WN12	97.69	96.28
PO02	99.56	97.03
PO03	99.74	97.07
PO04	98.59	95.78
PO05	99.56	96.77
PO06	99.64	96.83
PO07	99.57	96.88
PO08	99.28	96.50
PO09	99.80	97.11
PO10	99.40	96.73
PO11	98.29	95.65
PO12	99.37	96.72
FR01	99.28	96.84
FR02	97.69	94.98
FR03	98.32	96.27
FR04	99.77	97.49
FR05	98.77	96.70
FR06	99.30	97.08
FR07	99.83	97.40
FR08	98.39	96.10
FR09	99.38	97.08
FR10	98.71	96.34
FR11	99.78	97.59
FR12	99.43	97.07
CZ01	98.11	95.98
CZ02	98.48	96.29
CZ03	99.10	96.82
CZ04	98.62	96.35
CZ05	98.96	96.75
CZ06	99.87	97.57
CZ07	98.78	96.60
CZ08	99.20	96.97
CZ09	99.13	96.98
CZ10	99.29	97.07
CZ11	99.51	97.37
CZ12	98.66	96.55
