## Supplementary material for "Ocean currents drive the worldwide colonization of the most widespread marine plant, eelgrass (*Zostera marina*)": Short read archive accession numbers

### Sheet: Tabelle1
SampleID	Library Code	Sample Description	SRA accession	Library type	Sampled tissue	Instrument	reads
ALI01	CCAZO	Zostera marina ALI301 resequencing	SRP193519	Illumina Regular Fragment, 600bp, Plates	inner leaf base	HiSeq-1TB	2x151
ALI02	CCAZP	Zostera marina ALI302 resequencing	SRP193517	Illumina Regular Fragment, 600bp, Plates	inner leaf base	HiSeq-1TB	2x151
ALI03	CCAZS	Zostera marina ALI303 resequencing	SRP193522	Illumina Regular Fragment, 600bp, Plates	inner leaf base	HiSeq-1TB	2x151
ALI04	CCAZT	Zostera marina ALI304 resequencing	SRP193512	Illumina Regular Fragment, 600bp, Plates	inner leaf base	HiSeq-1TB	2x151
ALI05	CCAZU	Zostera marina ALI305 resequencing	SRP193515	Illumina Regular Fragment, 600bp, Plates	inner leaf base	HiSeq-1TB	2x151
ALI06	CCAZW	Zostera marina ALI306 resequencing	SRP193518	Illumina Regular Fragment, 600bp, Plates	inner leaf base	HiSeq-1TB	2x151
ALI07	CCAZX	Zostera marina ALI307 resequencing	SRP193520	Illumina Regular Fragment, 600bp, Plates	inner leaf base	HiSeq-1TB	2x151
ALI09	CCAZY	Zostera marina ALI309 resequencing	SRP193525	Illumina Regular Fragment, 600bp, Plates	inner leaf base	HiSeq-1TB	2x151
ALI10	CCAZZ	Zostera marina ALI310 resequencing	SRP193526	Illumina Regular Fragment, 600bp, Plates	inner leaf base	HiSeq-1TB	2x151
ALI11	CCBAA	Zostera marina ALI311 resequencing	SRP193527	Illumina Regular Fragment, 600bp, Plates	inner leaf base	HiSeq-1TB	2x151
ALI12	CCBAB	Zostera marina ALI312 resequencing	SRP193528	Illumina Regular Fragment, 600bp, Plates	inner leaf base	HiSeq-1TB	2x151
ALI16	CCBAC	Zostera marina ALI316 resequencing	SRP194684	Illumina Regular Fragment, 600bp, Plates	inner leaf base	HiSeq-1TB	2x151
ASL01	CCAXA	Zostera marina ASL1 resequencing	SRP193416	Illumina Regular Fragment, 600bp, Plates	inner leaf base	HiSeq-1TB	2x151
ASL02	CCAXB	Zostera marina ASL2 resequencing	SRP193415	Illumina Regular Fragment, 600bp, Plates	inner leaf base	HiSeq-1TB	2x151
ASL03	CTCHA	Zostera marina ASL3 resequencing	SRP227654	Illumina Regular Fragment, 500bp	inner leaf base	HiSeq-1TB	2x151
ASL04	CTCGZ	Zostera marina ASL4 resequencing	SRP227653	Illumina Regular Fragment, 500bp	inner leaf base	HiSeq-1TB	2x151
ASL05	CTCGY	Zostera marina ASL5 resequencing	SRP227658	Illumina Regular Fragment, 500bp	inner leaf base	HiSeq-1TB	2x151
ASL06	CCAXN	Zostera marina ASL6 resequencing	SRP193417	Illumina Regular Fragment, 600bp, Plates	inner leaf base	HiSeq-1TB	2x151
ASL07	CCAXO	Zostera marina ASL7 resequencing	SRP193419	Illumina Regular Fragment, 600bp, Plates	inner leaf base	HiSeq-1TB	2x151
ASL08	CCAXP	Zostera marina ASL8 resequencing	SRP193421	Illumina Regular Fragment, 600bp, Plates	inner leaf base	HiSeq-1TB	2x151
ASL09	CCAXS	Zostera marina ASL9 resequencing	SRP193422	Illumina Regular Fragment, 600bp, Plates	inner leaf base	HiSeq-1TB	2x151
ASL10	CCAXT	Zostera marina ASL10 resequencing	SRP193420	Illumina Regular Fragment, 600bp, Plates	inner leaf base	HiSeq-1TB	2x151
ASL11	CTCHB	Zostera marina ASL11 resequencing	SRP227659	Illumina Regular Fragment, 500bp	inner leaf base	HiSeq-1TB	2x151
ASL12	CCAXW	Zostera marina ASL12 resequencing	SRP193439	Illumina Regular Fragment, 600bp, Plates	inner leaf base	HiSeq-1TB	2x151
BB01	CCBBA	Zostera marina BB501 resequencing	SRP193552	Illumina Regular Fragment, 600bp, Plates	inner leaf base	HiSeq-1TB	2x151
BB02	CTCHG	Zostera marina BB502 resequencing	SRP227662	Illumina Regular Fragment, 500bp	inner leaf base	HiSeq-1TB	2x151
BB03	CCBBC	Zostera marina BB503 resequencing	SRP193553	Illumina Regular Fragment, 600bp, Plates	inner leaf base	HiSeq-1TB	2x151
BB04	CCBBG	Zostera marina BB504 resequencing	SRP193551	Illumina Regular Fragment, 600bp, Plates	inner leaf base	HiSeq-1TB	2x151
BB05	CCBBH	Zostera marina BB505 resequencing	SRP193555	Illumina Regular Fragment, 600bp, Plates	inner leaf base	HiSeq-1TB	2x151
BB06	CCBBN	Zostera marina BB506 resequencing	SRP193554	Illumina Regular Fragment, 600bp, Plates	inner leaf base	HiSeq-1TB	2x151
BB07	CCBBO	Zostera marina BB507 resequencing	SRP193560	Illumina Regular Fragment, 600bp, Plates	inner leaf base	HiSeq-1TB	2x151
BB08	CCBBP	Zostera marina BB508 resequencing	SRP193561	Illumina Regular Fragment, 600bp, Plates	inner leaf base	HiSeq-1TB	2x151
BB09	CCBBS	Zostera marina BB509 resequencing	SRP193562	Illumina Regular Fragment, 600bp, Plates	inner leaf base	HiSeq-1TB	2x151
BB10	CCBBT	Zostera marina BB510 resequencing	SRP193563	Illumina Regular Fragment, 600bp, Plates	inner leaf base	HiSeq-1TB	2x151
BB11	CCBBU	Zostera marina BB511 resequencing	SRP193565	Illumina Regular Fragment, 600bp, Plates	inner leaf base	HiSeq-1TB	2x151
BB12	CCBBW	Zostera marina BB512 resequencing	SRP194686	Illumina Regular Fragment, 600bp, Plates	inner leaf base	HiSeq-1TB	2x151
JN01	CCAXX	Zostera marina JN101 resequencing	SRP193905	Illumina Regular Fragment, 600bp, Plates	inner leaf base	HiSeq-1TB	2x151
JN02	CCAXY	Zostera marina JN102 resequencing	SRP193441	Illumina Regular Fragment, 600bp, Plates	inner leaf base	HiSeq-1TB	2x151
JN03	CCAXZ	Zostera marina JN103 resequencing	SRP193440	Illumina Regular Fragment, 600bp, Plates	inner leaf base	HiSeq-1TB	2x151
JN04	CCAYA	Zostera marina JN104 resequencing	SRP193443	Illumina Regular Fragment, 600bp, Plates	inner leaf base	HiSeq-1TB	2x151
JN05	CCAYB	Zostera marina JN105 resequencing	SRP194682	Illumina Regular Fragment, 600bp, Plates	inner leaf base	HiSeq-1TB	2x151
JN06	CCAYC	Zostera marina JN106 resequencing	SRP193445	Illumina Regular Fragment, 600bp, Plates	inner leaf base	HiSeq-1TB	2x151
JN07	CTCHN	Zostera marina JN107 resequencing	SRP227660	Illumina Regular Fragment, 500bp	inner leaf base	HiSeq-1TB	2x151
JN08	CCAYH	Zostera marina JN108 resequencing	SRP193446	Illumina Regular Fragment, 600bp, Plates	inner leaf base	HiSeq-1TB	2x151
JN09	CCAYN	Zostera marina JN109 resequencing	SRP193444	Illumina Regular Fragment, 600bp, Plates	inner leaf base	HiSeq-1TB	2x151
JN10	CCAYO	Zostera marina JN110 resequencing	SRP193442	Illumina Regular Fragment, 600bp, Plates	inner leaf base	HiSeq-1TB	2x151
JN11	CCAYP	Zostera marina JN111 resequencing	SRP193447	Illumina Regular Fragment, 600bp, Plates	inner leaf base	HiSeq-1TB	2x151
JN12	CCAYS	Zostera marina JN112 resequencing	SRP193499	Illumina Regular Fragment, 600bp, Plates	inner leaf base	HiSeq-1TB	2x151
JS01	CCAYT	Zostera marina JS201 resequencing	SRP193497	Illumina Regular Fragment, 600bp, Plates	inner leaf base	HiSeq-1TB	2x151
JS02	CCAYU	Zostera marina JS202 resequencing	SRP193494	Illumina Regular Fragment, 600bp, Plates	inner leaf base	HiSeq-1TB	2x151
JS03	CCAYW	Zostera marina JS203 resequencing	SRP194687	Illumina Regular Fragment, 600bp, Plates	inner leaf base	HiSeq-1TB	2x151
JS04	CCAYX	Zostera marina JS204 resequencing	SRP193493	Illumina Regular Fragment, 600bp, Plates	inner leaf base	HiSeq-1TB	2x151
JS05	CCAYY	Zostera marina JS205 resequencing	SRP193501	Illumina Regular Fragment, 600bp, Plates	inner leaf base	HiSeq-1TB	2x151
JS06	CCAYZ	Zostera marina JS206 resequencing	SRP193495	Illumina Regular Fragment, 600bp, Plates	inner leaf base	HiSeq-1TB	2x151
JS07	CCAZA	Zostera marina JS207 resequencing	SRP193496	Illumina Regular Fragment, 600bp, Plates	inner leaf base	HiSeq-1TB	2x151
JS08	CCAZB	Zostera marina JS208 resequencing	SRP193500	Illumina Regular Fragment, 600bp, Plates	inner leaf base	HiSeq-1TB	2x151
JS09	CCAZC	Zostera marina JS209 resequencing	SRP193498	Illumina Regular Fragment, 600bp, Plates	inner leaf base	HiSeq-1TB	2x151
JS10	CCAZG	Zostera marina JS210 resequencing	SRP193516	Illumina Regular Fragment, 600bp, Plates	inner leaf base	HiSeq-1TB	2x151
JS11	CCAZH	Zostera marina JS211 resequencing	SRP193513	Illumina Regular Fragment, 600bp, Plates	inner leaf base	HiSeq-1TB	2x151
JS12	CCAZN	Zostera marina JS212 resequencing	SRP194688	Illumina Regular Fragment, 600bp, Plates	inner leaf base	HiSeq-1TB	2x151
MA01	CCBGO	Zostera marina MA801 resequencing	SRP193588	Illumina Regular Fragment, 600bp, Plates	inner leaf base	HiSeq-1TB	2x151
MA02	CCBGP	Zostera marina MA802 resequencing	SRP193587	Illumina Regular Fragment, 600bp, Plates	inner leaf base	HiSeq-1TB	2x151
MA03	CCBGS	Zostera marina MA803 resequencing	SRP193591	Illumina Regular Fragment, 600bp, Plates	inner leaf base	HiSeq-1TB	2x151
MA04	CCBGT	Zostera marina MA804 resequencing	SRP193590	Illumina Regular Fragment, 600bp, Plates	inner leaf base	HiSeq-1TB	2x151
MA05	CCBGU	Zostera marina MA805 resequencing	SRP193594	Illumina Regular Fragment, 600bp, Plates	inner leaf base	HiSeq-1TB	2x151
MA06	CCBGW	Zostera marina MA806 resequencing	SRP193595	Illumina Regular Fragment, 600bp, Plates	inner leaf base	HiSeq-1TB	2x151
MA07	CCBGX	Zostera marina MA807 resequencing	SRP193596	Illumina Regular Fragment, 600bp, Plates	inner leaf base	HiSeq-1TB	2x151
MA08	CCBGY	Zostera marina MA808 resequencing	SRP193598	Illumina Regular Fragment, 600bp, Plates	inner leaf base	HiSeq-1TB	2x151
MA09	CCBGZ	Zostera marina MA809 resequencing	SRP193597	Illumina Regular Fragment, 600bp, Plates	inner leaf base	HiSeq-1TB	2x151
MA10	CCBHA	Zostera marina MA810 resequencing	SRP193607	Illumina Regular Fragment, 600bp, Plates	inner leaf base	HiSeq-1TB	2x151
MA11	CCBHB	Zostera marina MA811 resequencing	SRP193604	Illumina Regular Fragment, 600bp, Plates	inner leaf base	HiSeq-1TB	2x151
MA12	CCBHC	Zostera marina MA812 resequencing	SRP194698	Illumina Regular Fragment, 600bp, Plates	inner leaf base	HiSeq-1TB	2x151
NC03	CCBHG	Zostera marina NC1103 resequencing	SRP193606	Illumina Regular Fragment, 600bp, Plates	inner leaf base	HiSeq-1TB	2x151
NC04	CCBHH	Zostera marina NC1104 resequencing	SRP193605	Illumina Regular Fragment, 600bp, Plates	inner leaf base	HiSeq-1TB	2x151
NC05	CCBHN	Zostera marina NC1105 resequencing	SRP193608	Illumina Regular Fragment, 600bp, Plates	inner leaf base	HiSeq-1TB	2x151
NC06	CCBHO	Zostera marina NC1106 resequencing	SRP193609	Illumina Regular Fragment, 600bp, Plates	inner leaf base	HiSeq-1TB	2x151
NC07	CCBHP	Zostera marina NC1107 resequencing	SRP193620	Illumina Regular Fragment, 600bp, Plates	inner leaf base	HiSeq-1TB	2x151
NC08	CCBHS	Zostera marina NC1108 resequencing	SRP193625	Illumina Regular Fragment, 600bp, Plates	inner leaf base	HiSeq-1TB	2x151
NC09	CCBHT	Zostera marina NC1109 resequencing	SRP193623	Illumina Regular Fragment, 600bp, Plates	inner leaf base	HiSeq-1TB	2x151
NC11	CCBHU	Zostera marina NC1111 resequencing	SRP193617	Illumina Regular Fragment, 600bp, Plates	inner leaf base	HiSeq-1TB	2x151
NC12	CCBHW	Zostera marina NC1112 resequencing	SRP193628	Illumina Regular Fragment, 600bp, Plates	inner leaf base	HiSeq-1TB	2x151
NC13	CCBHX	Zostera marina NC1113 resequencing	SRP193626	Illumina Regular Fragment, 600bp, Plates	inner leaf base	HiSeq-1TB	2x151
NC14	CCBHY	Zostera marina NC1114 resequencing	SRP193627	Illumina Regular Fragment, 600bp, Plates	inner leaf base	HiSeq-1TB	2x151
NC15	CCBHZ	Zostera marina NC1115 resequencing	SRP193638	Illumina Regular Fragment, 600bp, Plates	inner leaf base	HiSeq-1TB	2x151
QU01	CCBCT	Zostera marina QU701 resequencing	SRP193571	Illumina Regular Fragment, 600bp, Plates	inner leaf base	HiSeq-1TB	2x151
QU02	CCBCU	Zostera marina QU702 resequencing	SRP193570	Illumina Regular Fragment, 600bp, Plates	inner leaf base	HiSeq-1TB	2x151
QU03	CCBCW	Zostera marina QU703 resequencing	SRP193575	Illumina Regular Fragment, 600bp, Plates	inner leaf base	HiSeq-1TB	2x151
QU05	CCBCY	Zostera marina QU705 resequencing	SRP193574	Illumina Regular Fragment, 600bp, Plates	inner leaf base	HiSeq-1TB	2x151
QU06	CCBCZ	Zostera marina QU706 resequencing	SRP193576	Illumina Regular Fragment, 600bp, Plates	inner leaf base	HiSeq-1TB	2x151
QU07	CCBGA	Zostera marina QU707 resequencing	SRP193580	Illumina Regular Fragment, 600bp, Plates	inner leaf base	HiSeq-1TB	2x151
QU08	CCBGB	Zostera marina QU708 resequencing	SRP193579	Illumina Regular Fragment, 600bp, Plates	inner leaf base	HiSeq-1TB	2x151
QU09	CCBGC	Zostera marina QU709 resequencing	SRP193582	Illumina Regular Fragment, 600bp, Plates	inner leaf base	HiSeq-1TB	2x151
QU10	CCBGG	Zostera marina QU710 resequencing	SRP193583	Illumina Regular Fragment, 600bp, Plates	inner leaf base	HiSeq-1TB	2x151
QU11	CCBGH	Zostera marina QU711 resequencing	SRP193584	Illumina Regular Fragment, 600bp, Plates	inner leaf base	HiSeq-1TB	2x151
QU12	CCBGN	Zostera marina QU712 resequencing	SRP193581	Illumina Regular Fragment, 600bp, Plates	inner leaf base	HiSeq-1TB	2x151
SD01	CCBBX	Zostera marina SD601 resequencing	SRP194693	Illumina Regular Fragment, 600bp, Plates	inner leaf base	HiSeq-1TB	2x151
SD02	CCBBY	Zostera marina SD602 resequencing	SRP194691	Illumina Regular Fragment, 600bp, Plates	inner leaf base	HiSeq-1TB	2x151
SD03	CCBBZ	Zostera marina SD603 resequencing	SRP194692	Illumina Regular Fragment, 600bp, Plates	inner leaf base	HiSeq-1TB	2x151
SD04	CCBCA	Zostera marina SD604 resequencing	SRP194696	Illumina Regular Fragment, 600bp, Plates	inner leaf base	HiSeq-1TB	2x151
SD05	CCBCB	Zostera marina SD605 resequencing	SRP194695	Illumina Regular Fragment, 600bp, Plates	inner leaf base	HiSeq-1TB	2x151
SD06	CTCHH	Zostera marina SD606 resequencing	SRP227665	Illumina Regular Fragment, 500bp	inner leaf base	HiSeq-1TB	2x151
SD07	CCBCG	Zostera marina SD607 resequencing	SRP193564	Illumina Regular Fragment, 600bp, Plates	inner leaf base	HiSeq-1TB	2x151
SD08	CCBCH	Zostera marina SD608 resequencing	SRP193566	Illumina Regular Fragment, 600bp, Plates	inner leaf base	HiSeq-1TB	2x151
SD09	CCBCN	Zostera marina SD609 resequencing	SRP193567	Illumina Regular Fragment, 600bp, Plates	inner leaf base	HiSeq-1TB	2x151
SD10	CCBCO	Zostera marina SD610 resequencing	SRP193568	Illumina Regular Fragment, 600bp, Plates	inner leaf base	HiSeq-1TB	2x151
SD11	CCBCP	Zostera marina SD611 resequencing	SRP193569	Illumina Regular Fragment, 600bp, Plates	inner leaf base	HiSeq-1TB	2x151
SD12	CCBCS	Zostera marina SD612 resequencing	SRP193572	Illumina Regular Fragment, 600bp, Plates	inner leaf base	HiSeq-1TB	2x151
WAS01	CCBAG	Zostera marina WAS401 resequencing	SRP193535	Illumina Regular Fragment, 600bp, Plates	inner leaf base	HiSeq-1TB	2x151
WAS02	CTCHC	Zostera marina WAS402 resequencing	SRP227661	Illumina Regular Fragment, 500bp	inner leaf base	HiSeq-1TB	2x151
WAS03	CCBAN	Zostera marina WAS403 resequencing	SRP193531	Illumina Regular Fragment, 600bp, Plates	inner leaf base	HiSeq-1TB	2x151
WAS04	CCBAO	Zostera marina WAS404 resequencing	SRP193533	Illumina Regular Fragment, 600bp, Plates	inner leaf base	HiSeq-1TB	2x151
WAS05	CCBAP	Zostera marina WAS405 resequencing	SRP193532	Illumina Regular Fragment, 600bp, Plates	inner leaf base	HiSeq-1TB	2x151
WAS06	CCBAS	Zostera marina WAS406 resequencing	SRP193536	Illumina Regular Fragment, 600bp, Plates	inner leaf base	HiSeq-1TB	2x151
WAS07	CCBAT	Zostera marina WAS407 resequencing	SRP193538	Illumina Regular Fragment, 600bp, Plates	inner leaf base	HiSeq-1TB	2x151
WAS08	CCBAU	Zostera marina WAS408 resequencing	SRP193539	Illumina Regular Fragment, 600bp, Plates	inner leaf base	HiSeq-1TB	2x151
WAS09	CCBAW	Zostera marina WAS409 resequencing	SRP193541	Illumina Regular Fragment, 600bp, Plates	inner leaf base	HiSeq-1TB	2x151
WAS10	CCBAX	Zostera marina WAS410 resequencing	SRP193547	Illumina Regular Fragment, 600bp, Plates	inner leaf base	HiSeq-1TB	2x151
WAS11	CCBAY	Zostera marina WAS411 resequencing	SRP193550	Illumina Regular Fragment, 600bp, Plates	inner leaf base	HiSeq-1TB	2x151
WAS12	CCBAZ	Zostera marina WAS412 resequencing	SRP193549	Illumina Regular Fragment, 600bp, Plates	inner leaf base	HiSeq-1TB	2x151
NN01	CCGZU	Zostera marina ZM1201 resequencing	SRP193671	Illumina Regular Fragment, 600bp, Plates	inner leaf base	HiSeq-1TB	2x151
NN02	CCGZW	Zostera marina ZM1202 resequencing	SRP193666	Illumina Regular Fragment, 600bp, Plates	inner leaf base	HiSeq-1TB	2x151
NN03	CCGZX	Zostera marina ZM1203 resequencing	SRP193669	Illumina Regular Fragment, 600bp, Plates	inner leaf base	HiSeq-1TB	2x151
NN04	CCGZY	Zostera marina ZM1204 resequencing	SRP193670	Illumina Regular Fragment, 600bp, Plates	inner leaf base	HiSeq-1TB	2x151
NN05	CCGZZ	Zostera marina ZM1205 resequencing	SRP193672	Illumina Regular Fragment, 600bp, Plates	inner leaf base	HiSeq-1TB	2x151
NN06	CCHAA	Zostera marina ZM1206 resequencing	SRP193673	Illumina Regular Fragment, 600bp, Plates	inner leaf base	HiSeq-1TB	2x151
NN07	CCHAB	Zostera marina ZM1207 resequencing	SRP193674	Illumina Regular Fragment, 600bp, Plates	inner leaf base	HiSeq-1TB	2x151
NN08	CCHAC	Zostera marina ZM1208 resequencing	SRP193675	Illumina Regular Fragment, 600bp, Plates	inner leaf base	HiSeq-1TB	2x151
NN09	CCHAG	Zostera marina ZM1209 resequencing	SRP194699	Illumina Regular Fragment, 600bp, Plates	inner leaf base	HiSeq-1TB	2x151
NN10	CCHAH	Zostera marina ZM1210 resequencing	SRP193677	Illumina Regular Fragment, 600bp, Plates	inner leaf base	HiSeq-1TB	2x151
NN11	CCHAN	Zostera marina ZM1211 resequencing	SRP193686	Illumina Regular Fragment, 600bp, Plates	inner leaf base	HiSeq-1TB	2x151
NN12	CCHAO	Zostera marina ZM1212 resequencing	SRP193679	Illumina Regular Fragment, 600bp, Plates	inner leaf base	HiSeq-1TB	2x151
SW01	CCHAP	Zostera marina ZM1401 resequencing	SRP193678	Illumina Regular Fragment, 600bp, Plates	inner leaf base	HiSeq-1TB	2x151
SW02	CCHAS	Zostera marina ZM1402 resequencing	SRP193680	Illumina Regular Fragment, 600bp, Plates	inner leaf base	HiSeq-1TB	2x151
SW03	CCHAT	Zostera marina ZM1403 resequencing	SRP193687	Illumina Regular Fragment, 600bp, Plates	inner leaf base	HiSeq-1TB	2x151
SW04	CCHAU	Zostera marina ZM1404 resequencing	SRP193688	Illumina Regular Fragment, 600bp, Plates	inner leaf base	HiSeq-1TB	2x151
SW05	CCHAW	Zostera marina ZM1405 resequencing	SRP193691	Illumina Regular Fragment, 600bp, Plates	inner leaf base	HiSeq-1TB	2x151
SW06	CCHAX	Zostera marina ZM1406 resequencing	SRP194706	Illumina Regular Fragment, 600bp, Plates	inner leaf base	HiSeq-1TB	2x151
SW07	CCHAY	Zostera marina ZM1407 resequencing	SRP194701	Illumina Regular Fragment, 600bp, Plates	inner leaf base	HiSeq-1TB	2x151
SW08	CTCHO	Zostera marina ZM1408 resequencing	SRP227663	Illumina Regular Fragment, 500bp	inner leaf base	HiSeq-1TB	2x151
SW09	CCHBA	Zostera marina ZM1409 resequencing	SRP194705	Illumina Regular Fragment, 600bp, Plates	inner leaf base	HiSeq-1TB	2x151
SW10	CTCHP	Zostera marina ZM1410 resequencing	SRP227667	Illumina Regular Fragment, 500bp	inner leaf base	HiSeq-1TB	2x151
SW11	CCHBC	Zostera marina ZM1411 resequencing	SRP194704	Illumina Regular Fragment, 600bp, Plates	inner leaf base	HiSeq-1TB	2x151
SW12	CNCPY	Zostera marina ZM1412 resequencing	SRP194703	Illumina Regular Fragment, 500bp	inner leaf base	HiSeq-1TB	2x151
WN01	CCHBH	Zostera marina ZM1501 resequencing	SRP194700	Illumina Regular Fragment, 600bp, Plates	inner leaf base	HiSeq-1TB	2x151
WN02	CCHBN	Zostera marina ZM1502 resequencing	SRP194702	Illumina Regular Fragment, 600bp, Plates	inner leaf base	HiSeq-1TB	2x151
WN03	CCHBO	Zostera marina ZM1503 resequencing	SRP193696	Illumina Regular Fragment, 600bp, Plates	inner leaf base	HiSeq-1TB	2x151
WN04	CCHBP	Zostera marina ZM1504 resequencing	SRP193698	Illumina Regular Fragment, 600bp, Plates	inner leaf base	HiSeq-1TB	2x151
WN05	CCHBS	Zostera marina ZM1505 resequencing	SRP193700	Illumina Regular Fragment, 600bp, Plates	inner leaf base	HiSeq-1TB	2x151
WN06	CCHBT	Zostera marina ZM1506 resequencing	SRP193703	Illumina Regular Fragment, 600bp, Plates	inner leaf base	HiSeq-1TB	2x151
WN07	CCHBU	Zostera marina ZM1507 resequencing	SRP193702	Illumina Regular Fragment, 600bp, Plates	inner leaf base	HiSeq-1TB	2x151
WN08	CCHBW	Zostera marina ZM1508 resequencing	SRP193704	Illumina Regular Fragment, 600bp, Plates	inner leaf base	HiSeq-1TB	2x151
WN09	CTCHS	Zostera marina ZM1509 resequencing	SRP227669	Illumina Regular Fragment, 500bp	inner leaf base	HiSeq-1TB	2x151
WN10	CTZHY	Zostera marina ZM1510 resequencing	SRP227670	Illumina Regular Fragment, 500bp	inner leaf base	HiSeq-1TB	2x151
WN11	CCHBZ	Zostera marina ZM1511 resequencing	SRP193711	Illumina Regular Fragment, 600bp, Plates	inner leaf base	HiSeq-1TB	2x151
WN12	CCHCA	Zostera marina ZM1512 resequencing	SRP193710	Illumina Regular Fragment, 600bp, Plates	inner leaf base	HiSeq-1TB	2x151
PO02	CNCPZ	Zostera marina ZM1602 resequencing	SRP193709	Illumina Regular Fragment, 500bp	inner leaf base	HiSeq-1TB	2x151
PO03	CCHCG	Zostera marina ZM1603 resequencing	SRP193716	Illumina Regular Fragment, 600bp, Plates	inner leaf base	HiSeq-1TB	2x151
PO04	CCHCH	Zostera marina ZM1604 resequencing	SRP193714	Illumina Regular Fragment, 600bp, Plates	inner leaf base	HiSeq-1TB	2x151
PO05	CCHCN	Zostera marina ZM1605 resequencing	SRP193715	Illumina Regular Fragment, 600bp, Plates	inner leaf base	HiSeq-1TB	2x151
PO06	CCHCO	Zostera marina ZM1606 resequencing	SRP194707	Illumina Regular Fragment, 600bp, Plates	inner leaf base	HiSeq-1TB	2x151
PO07	CCHCP	Zostera marina ZM1607 resequencing	SRP194708	Illumina Regular Fragment, 600bp, Plates	inner leaf base	HiSeq-1TB	2x151
PO08	CCHCS	Zostera marina ZM1608 resequencing	SRP194712	Illumina Regular Fragment, 600bp, Plates	inner leaf base	HiSeq-1TB	2x151
PO09	CCHCT	Zostera marina ZM1609 resequencing	SRP194713	Illumina Regular Fragment, 600bp, Plates	inner leaf base	HiSeq-1TB	2x151
PO10	CCHCU	Zostera marina ZM1610 resequencing	SRP194711	Illumina Regular Fragment, 600bp, Plates	inner leaf base	HiSeq-1TB	2x151
PO11	CCHCW	Zostera marina ZM1611 resequencing	SRP194715	Illumina Regular Fragment, 600bp, Plates	inner leaf base	HiSeq-1TB	2x151
PO12	CCHCX	Zostera marina ZM1612 resequencing	SRP194717	Illumina Regular Fragment, 600bp, Plates	inner leaf base	HiSeq-1TB	2x151
FR01	CCHCY	Zostera marina ZM1701 resequencing	SRP193721	Illumina Regular Fragment, 600bp, Plates	inner leaf base	HiSeq-1TB	2x151
FR02	CHYZN	Zostera marina ZM1702 resequencing	SRP213164	Illumina Regular Fragment, 500bp	inner leaf base	HiSeq-1TB	2x151
FR03	CCHGA	Zostera marina ZM1703 resequencing	SRP194716	Illumina Regular Fragment, 600bp, Plates	inner leaf base	HiSeq-1TB	2x151
FR04	CCHGB	Zostera marina ZM1704 resequencing	SRP194714	Illumina Regular Fragment, 600bp, Plates	inner leaf base	HiSeq-1TB	2x151
FR05	CCHGC	Zostera marina ZM1705 resequencing	SRP194730	Illumina Regular Fragment, 600bp, Plates	inner leaf base	HiSeq-1TB	2x151
FR06	CCHGG	Zostera marina ZM1706 resequencing	SRP194729	Illumina Regular Fragment, 600bp, Plates	inner leaf base	HiSeq-1TB	2x151
FR07	CCHGH	Zostera marina ZM1707 resequencing	SRP193723	Illumina Regular Fragment, 600bp, Plates	inner leaf base	HiSeq-1TB	2x151
FR08	CCHGN	Zostera marina ZM1708 resequencing	SRP194731	Illumina Regular Fragment, 600bp, Plates	inner leaf base	HiSeq-1TB	2x151
FR09	CCHGO	Zostera marina ZM1709 resequencing	SRP194734	Illumina Regular Fragment, 600bp, Plates	inner leaf base	HiSeq-1TB	2x151
FR10	CCHGP	Zostera marina ZM1710 resequencing	SRP194732	Illumina Regular Fragment, 600bp, Plates	inner leaf base	HiSeq-1TB	2x151
FR11	CCHGS	Zostera marina ZM1711 resequencing	SRP194735	Illumina Regular Fragment, 600bp, Plates	inner leaf base	HiSeq-1TB	2x151
FR12	CCHGT	Zostera marina ZM1712 resequencing	SRP194737	Illumina Regular Fragment, 600bp, Plates	inner leaf base	HiSeq-1TB	2x151
CZ01	CCHGU	Zostera marina ZM1801 resequencing	SRP193729	Illumina Regular Fragment, 600bp, Plates	inner leaf base	HiSeq-1TB	2x151
CZ02	CCHGW	Zostera marina ZM1802 resequencing	SRP194741	Illumina Regular Fragment, 600bp, Plates	inner leaf base	HiSeq-1TB	2x151
CZ03	CCHGX	Zostera marina ZM1803 resequencing	SRP193736	Illumina Regular Fragment, 600bp, Plates	inner leaf base	HiSeq-1TB	2x151
CZ04	CCHGY	Zostera marina ZM1804 resequencing	SRP194736	Illumina Regular Fragment, 600bp, Plates	inner leaf base	HiSeq-1TB	2x151
CZ05	CCHGZ	Zostera marina ZM1805 resequencing	SRP193737	Illumina Regular Fragment, 600bp, Plates	inner leaf base	HiSeq-1TB	2x151
CZ06	CCHHA	Zostera marina ZM1806 resequencing	SRP193745	Illumina Regular Fragment, 600bp, Plates	inner leaf base	HiSeq-1TB	2x151
CZ07	CCHHB	Zostera marina ZM1807 resequencing	SRP194742	Illumina Regular Fragment, 600bp, Plates	inner leaf base	HiSeq-1TB	2x151
CZ08	CCHHC	Zostera marina ZM1808 resequencing	SRP193748	Illumina Regular Fragment, 600bp, Plates	inner leaf base	HiSeq-1TB	2x151
CZ09	CCHHG	Zostera marina ZM1809 resequencing	SRP193746	Illumina Regular Fragment, 600bp, Plates	inner leaf base	HiSeq-1TB	2x151
CZ10	CCHHH	Zostera marina ZM1810 resequencing	SRP193750	Illumina Regular Fragment, 600bp, Plates	inner leaf base	HiSeq-1TB	2x151
CZ11	CCHHN	Zostera marina ZM1811 resequencing	SRP194750	Illumina Regular Fragment, 600bp, Plates	inner leaf base	HiSeq-1TB	2x151
CZ12	CCHHO	Zostera marina ZM1812 resequencing	SRP193752	Illumina Regular Fragment, 600bp, Plates	inner leaf base	HiSeq-1TB	2x151

### Sheet: SRA_sorted
SRA accession
SRP193415	SRP193415 - SRP227670
SRP193416
SRP193417
SRP193419
SRP193420
SRP193421
SRP193422
SRP193439
SRP193440
SRP193441
SRP193442
SRP193443
SRP193444
SRP193445
SRP193446
SRP193447
SRP193493
SRP193494
SRP193495
SRP193496
SRP193497
SRP193498
SRP193499
SRP193500
SRP193501
SRP193512
SRP193513
SRP193515
SRP193516
SRP193517
SRP193518
SRP193519
SRP193520
SRP193522
SRP193525
SRP193526
SRP193527
SRP193528
SRP193531
SRP193532
SRP193533
SRP193535
SRP193536
SRP193538
SRP193539
SRP193541
SRP193547
SRP193549
SRP193550
SRP193551
SRP193552
SRP193553
SRP193554
SRP193555
SRP193560
SRP193561
SRP193562
SRP193563
SRP193564
SRP193565
SRP193566
SRP193567
SRP193568
SRP193569
SRP193570
SRP193571
SRP193572
SRP193574
SRP193575
SRP193576
SRP193579
SRP193580
SRP193581
SRP193582
SRP193583
SRP193584
SRP193587
SRP193588
SRP193590
SRP193591
SRP193594
SRP193595
SRP193596
SRP193597
SRP193598
SRP193604
SRP193605
SRP193606
SRP193607
SRP193608
SRP193609
SRP193617
SRP193620
SRP193623
SRP193625
SRP193626
SRP193627
SRP193628
SRP193638
SRP193666
SRP193669
SRP193670
SRP193671
SRP193672
SRP193673
SRP193674
SRP193675
SRP193677
SRP193678
SRP193679
SRP193680
SRP193686
SRP193687
SRP193688
SRP193691
SRP193696
SRP193698
SRP193700
SRP193702
SRP193703
SRP193704
SRP193709
SRP193710
SRP193711
SRP193714
SRP193715
SRP193716
SRP193721
SRP193723
SRP193729
SRP193736
SRP193737
SRP193745
SRP193746
SRP193748
SRP193750
SRP193752
SRP193905
SRP194682
SRP194684
SRP194686
SRP194687
SRP194688
SRP194691
SRP194692
SRP194693
SRP194695
SRP194696
SRP194698
SRP194699
SRP194700
SRP194701
SRP194702
SRP194703
SRP194704
SRP194705
SRP194706
SRP194707
SRP194708
SRP194711
SRP194712
SRP194713
SRP194714
SRP194715
SRP194716
SRP194717
SRP194729
SRP194730
SRP194731
SRP194732
SRP194734
SRP194735
SRP194736
SRP194737
SRP194741
SRP194742
SRP194750
SRP213164
SRP227653
SRP227654
SRP227658
SRP227659
SRP227660
SRP227661
SRP227662
SRP227663
SRP227665
SRP227667
SRP227669
SRP227670
